# MR1-restricted T cell clonotypes are associated with ‘resistance’ to *M.tuberculosis* infection

**DOI:** 10.1101/2022.10.12.511825

**Authors:** Deborah L. Cross, Erik D. Layton, Krystle K.Q. Yu, Malisa T. Smith, Melissa S. Aguilar, Shamin Li, Harriet Mayanja-Kizza, Catherine M. Stein, W. Henry Boom, Thomas R. Hawn, Philip Bradley, Evan Newell, Chetan Seshadri

## Abstract

T cells are required for a protective immune response against the human adapted pathogen *Mycobacterium tuberculosis* (M.tb). We recently described a cohort of Ugandan household contacts of tuberculosis cases that appear to ‘resist’ M.tb infection (RSTRs) and showed that these individuals harbor IFN-γ independent T cell responses to M.tb-specific peptide antigens. However, T cells also recognize non-protein antigens via antigen presenting systems that are independent of genetic background, leading to their designation as donor-unrestricted T (DURT) cells. We used combinatorial tetramer staining and multi-parameter flow cytometry to comprehensively characterize the association between DURTs and ‘resistance’ to M.tb infection. We did not observe a difference in peripheral blood frequencies of invariant natural killer T (iNKT) cells, germline encoded mycolyl-reactive (GEM) T cells, or γδ T cells between RSTRs and matched controls with latent M.tb infection (LTBIs). However, we did observe a 1.65-fold increase in frequency of circulating MR1-restricted T (MR1T) cells among RSTRs in comparison with LTBI (p=0.03). Multi-modal single cell RNA-sequencing of 18,251 MR1T cells sorted from a subset of donors revealed 5150 clonotypes that expressed a common transcriptional program, the majority of which were private. Deep sequencing of the TCR-α repertoire revealed several DURT clonotypes that were expanded among RSTRs, including at least two MR1T clonotypes. Taken together, our data reveal unexpected donor-specific diversity in the TCR repertoire of human MR1T cells as well as associations between MR1 clonotypes and ‘resistance’ to M.tb infection.
