## Supplementary Table 1 for "MR1-restricted T cell clonotypes are associated with ‘resistance’ to *M.tuberculosis* infection"

### Sheet: Supplementary tables
Supplementary Table 1. The included donors represent all individuals across flow cytometry, immunosequencing and CITE-seq experiments. Values presented are either medians or means as indicated. Gender was compared using Chi-square test, all other variables were compared using Mann-Whitney test; p-values indicate the results of these tests. Significance thresholds are as follows: * <= 0.05, ** <= …
	Subjects not included in this study	Subjects included in this study	p-value	Significance
Number of donors (n)	277	50	NA	NS
Gender (% male)	49.2	56.8	0.226	NS
Current Age (years, median)	22	21	0.762	NS
Adult Epidemiological Risk Score (mean)	6.45	6.49	0.718	NS
Duration of follow-up (years, median)	9.99	9.16	0.028	*
